# *De novo* genome assembly of the floating-hook moss *Warnstorfia fluitans*

**DOI:** 10.64898/2026.11.03.763626

**Authors:** Minh-Phuong Nguyen, Juan A. Galarza, Janne J. Koskimäki, Abrar Hussain Mian, Olga Podolich, Saija H.K. Ahonen, Anna Maria Pirttilä, Kaisa Lehosmaa

**Affiliations:** University of Oulu, Ecology and Genetics Research Unit, P.O. Box 3000, FI-90014, Oulu, Finland

## Abstract

The floating-hook moss *Warnstorfia fluitans* is a natural species dominant in subarctic and Arctic aquatic ecosystems. It is adapted to cold, acidic, and nutrient-deficient environments and possesses great potential for bioremediation by removing contaminants from polluted water in cold climate conditions. Here, we present the first *de novo* genome assembly of *W. fluitans* generated from pooled male and female gametophytes. The assembly is 725.04 Mb, has a N50 of 193.5 kb, a BUSCO completeness of 97.6% against the Viridiplantae lineage and 82% against the Embryophyta lineage. The whole assembly has Merqury quality value of 37 and Merqury completeness of 92%. A total of 30421 protein coding genes were predicted, with 78.62% completeness by compleasm and 87% OMArk completeness against the Embryophyta lineage. Repetitive sequences comprise 56.16% of the genome. We also present here the two complete circular chloroplast genomes and a linear mitochondrial genome of *W. fluitans*. This genomic resource will facilitate studies of ecological adaptation and a wide range of biological and evolutionary studies in bryophytes.
