## Supplementary material for "*De novo* genome assembly of the floating-hook moss *Warnstorfia fluitans*": Table S8

### Sheet: Sheet1
id	hog_id	contig	start	end	geneLength	strand	pair	geneCoverage	flank_start	flank_end	flankLength	flankCoverage
g12981.t1	F0321649	ptg001686l	111087	114364	3277	-	1	6.37828	61086	164364	103278	8.62665
g16472.t1	F0321649	ptg002224l	9664	13026	3362	+	1	3.03895	0	63026	63026	5.88392
g7161.t1	F0321654	ptg000900l	231391	234064	2673	-	2	5.60957	181390	284064	102674	6.95135
g15193.t1	F0321654	ptg002027l	153224	155914	2690	-	2	4.60795	103223	205914	102691	6.66125
g4769.t1	F0321661	ptg000621l	109034	113360	4326	-	3	10.6277	59033	163360	104327	9.2457
g18383.t1	F0321661	ptg002579l	9966	14331	4365	+	3	5.97068	0	29418	29418	4.51509
g464.t1	F0321662	ptg000049l	30351	34887	4536	-	4	8.36786	0	84887	84887	6.97222
g5265.t1	F0321662	ptg000698l	94975	99268	4293	+	4	8.4681	44974	149268	104294	8.22883
g21250.t1	F0321662	ptg003164l	116286	119077	2791	-	5	8.07092	66285	169077	102792	8.40718
g26745.t1	F0321662	ptg004854l	72058	74842	2784	+	5	6.5702	22057	114440	92383	5.99704
g214.t1	F0321663	ptg000028l	157981	160682	2701	-	6	5.81458	107980	171576	63596	7.59255
g283.t1	F0321663	ptg000032l	551008	553695	2687	-	6	2.89509	501007	603695	102688	6.28719
g28.t2	F0321666	ptg000006l	57467	62340	4873	-	7	5.90808	7466	112340	104874	7.82111
g8532.t2	F0321666	ptg001082l	39121	44033	4912	+	7	4.1551	0	94033	94033	7.11348
g17399.t1	F0321670	ptg002406l	74611	75837	1226	+	8	13.7922	24610	125837	101227	7.65673
g23649.t1	F0321670	ptg003769l	162400	163638	1238	+	8	10.0839	112399	213638	101239	6.54919
g1608.t2	F0321690	ptg000172l	106211	110832	4621	+	9	5.46603	56210	160832	104622	7.01288
g21433.t1	F0321690	ptg003217l	35557	40186	4629	-	9	8.25486	0	90186	90186	7.08471
g12765.t1	F0321694	ptg001657l	69709	72706	2997	-	10	9.9493	19708	122706	102998	6.78242
g25853.t1	F0321694	ptg004464l	49884	52908	3024	-	10	5	0	62718	62718	4.1869
g12784.t1	F0321694	ptg001662l	43224	45441	2217	+	11	9.43688	0	95441	95441	7.65614
g16394.t1	F0321694	ptg002212l	55305	57561	2256	+	11	6.7377	5304	107561	102257	5.79786
g14449.t1	F0321694	ptg001923l	130300	133911	3611	-	12	6.30897	80299	183911	103612	6.47769
g21842.t1	F0321694	ptg003316l	247485	251103	3618	-	12	6.40204	197484	264507	67023	5.80747
g18473.t1	F0321694	ptg002594l	32289	35217	2928	+	13	6.73984	0	85217	85217	6.57595
g19965.t1	F0321694	ptg002895l	177911	180837	2926	+	13	8.45507	127910	203738	75828	7.17867
g24451.t1	F0321697	ptg004019l	17723	18699	976	+	14	5.28557	0	68699	68699	5.21661
g25400.t1	F0321697	ptg004310l	130540	131522	982	+	14	7	80539	181522	100983	5.90042
g3550.t1	F0321698	ptg000405l	369303	370340	1037	+	15	6.06647	319302	420340	101038	6.51738
g22969.t1	F0321698	ptg003601l	56951	57988	1037	+	15	6.42582	6950	107988	101038	6.78349
g12085.t1	F0321698	ptg001561l	512502	513776	1274	-	16	5	462501	563776	101275	6.64669
g17106.t1	F0321698	ptg002351l	102950	104230	1280	-	16	8.04762	52949	154230	101281	6.55675
g5241.t1	F0321708	ptg000693l	185481	190418	4937	+	17	5.71527	135480	240418	104938	8.43825
g11527.t1	F0321708	ptg001488l	100959	105874	4915	+	17	8.00651	50958	150098	99140	6.39647
g3148.t1	F0321710	ptg000359l	596043	602668	6625	+	18	4.77784	546042	652668	106626	6.39462
g23825.t1	F0321710	ptg003829l	15742	22363	6621	-	18	4.76472	0	72363	72363	6.23471
g12194.t1	F0321714	ptg001571l	321732	325917	4185	-	19	5.20115	271731	375917	104186	8.66303
g26938.t1	F0321714	ptg004924l	72592	76778	4186	+	19	9.3764	22591	124676	102085	6.9347
g15056.t1	F0321721	ptg002011l	44665	46583	1918	+	20	5.7186	0	96583	96583	5.674
g17977.t1	F0321721	ptg002507l	77727	79641	1914	+	20	9.08355	27726	129641	101915	8.23312
g15058.t1	F0321722	ptg002011l	53146	60810	7664	+	21	6.00013	3145	110810	107665	5.80913
g17979.t1	F0321722	ptg002507l	85395	93057	7662	+	21	12.0235	35394	143057	107663	8.21111
g21512.t1	F0321722	ptg003229l	94043	97293	3250	+	22	5.40326	44042	122531	78489	8.32947
g27995.t1	F0321722	ptg005577l	3207	6458	3251	+	22	6.55135	0	56458	56458	5.31011
g5612.t1	F0321728	ptg000724l	164904	171629	6725	-	23	5.34731	114903	202408	87505	5.78781
g9936.t1	F0321728	ptg001272l	288802	295510	6708	+	23	10.1125	238801	345510	106709	6.79023
g8296.t1	F0321729	ptg001038l	177766	179914	2148	+	24	5.59237	127765	229914	102149	5.61299
g19272.t1	F0321729	ptg002759l	12770	14907	2137	-	24	6.76941	0	64907	64907	7.01702
g14766.t1	F0321729	ptg001970l	206052	208998	2946	-	25	5.46759	156051	226875	70824	4.61166
g16974.t1	F0321729	ptg002327l	39996	42964	2968	+	25	11.6123	0	92964	92964	8.88756
g11014.t1	F0321740	ptg001410l	59720	65671	5951	+	26	6.80444	9719	113405	103686	5.25055
g22334.t1	F0321740	ptg003426l	138902	144728	5826	-	26	5.97443	88901	194728	105827	7.43318
g17910.t1	F0321740	ptg002498l	257939	265760	7821	+	27	8.9807	207938	315760	107822	8.61857
g23107.t1	F0321740	ptg003640l	187272	192614	5342	-	27	4.30152	137271	242614	105343	5.18521
g7325.t1	F0321744	ptg000922l	25007	28323	3316	+	28	4.10974	0	33713	33713	4.4584
g7326.t1	F0321744	ptg000923l	17115	20435	3320	-	28	11.4116	0	70435	70435	10.0948
g1324.t1	F0321746	ptg000140l	43672	46194	2522	-	29	3.32937	0	96194	96194	6.07172
g20478.t1	F0321746	ptg002987l	46515	49038	2523	+	29	6.03011	0	49832	49832	5.82828
g1299.t1	F0321751	ptg000137l	408651	411737	3086	-	30	2.95692	358650	461737	103087	7.98938
g16617.t1	F0321751	ptg002256l	101177	104265	3088	-	30	8.7313	51176	154265	103089	8.84267
g2883.t1	F0321762	ptg000335l	69544	73296	3752	+	31	6.44844	19543	123296	103753	9.10565
g25079.t1	F0321762	ptg004203l	40406	44174	3768	+	31	4.76705	0	94174	94174	6.57794
g7927.t1	F0321768	ptg000984l	55210	57611	2401	+	32	7.42132	5209	107611	102402	6.59726
g24017.t1	F0321768	ptg003883l	33895	36343	2448	+	32	8	0	86343	86343	7.01237
g12551.t1	F0321776	ptg001620l	101951	107412	5461	-	33	5.0747	51950	157412	105462	6.28265
g12555.t1	F0321776	ptg001621l	25153	30615	5462	+	33	10.1618	0	50275	50275	5.32895
g12368.t1	F0321779	ptg001596l	72004	75079	3075	-	34	7.87321	22003	125079	103076	6.10412
g17156.t1	F0321779	ptg002353l	161436	164513	3077	-	34	10.5273	111435	214513	103078	9.8983
g22661.t1	F0321779	ptg003521l	151768	153644	1876	+	35	8.05115	101767	195583	93816	9.90361
g27370.t1	F0321779	ptg005148l	30270	32142	1872	+	35	5	0	69061	69061	4.92818
g19882.t1	F0321785	ptg002874l	52921	57432	4511	-	36	6.07624	2920	78294	75374	5.88787
g19884.t1	F0321785	ptg002875l	17885	22402	4517	-	36	6.61996	0	54450	54450	3.68586
g2796.t1	F0321786	ptg000324l	313019	318257	5238	-	37	6.88815	263018	360995	97977	5.86366
g8406.t1	F0321786	ptg001054l	27648	32883	5235	-	37	4.60332	0	82883	82883	4.35148
g4028.t1	F0321786	ptg000482l	61449	65624	4175	-	38	5.07519	11448	115624	104176	6.56701
g12991.t1	F0321786	ptg001686l	266555	270684	4129	+	38	8.31501	216554	302429	85875	7.86199
g22626.t1	F0321786	ptg003508l	72142	76426	4284	-	39	6.89148	22141	95818	73677	6.08619
g24397.t1	F0321786	ptg004007l	123530	128224	4694	-	39	8.97082	73529	178224	104695	8.91083
g5855.t1	F0321795	ptg000758l	38251	40347	2096	+	40	6.99523	0	90347	90347	6.06244
g18836.t1	F0321795	ptg002672l	53590	55681	2091	-	40	3.36998	3589	57956	54367	7.98282
g3974.t1	F0321799	ptg000472l	279996	283137	3141	+	41	9.22215	229995	305152	75157	5.44827
g17591.t1	F0321799	ptg002437l	31162	34073	2911	+	41	7.88599	0	84073	84073	6.99745
g5560.t1	F0321799	ptg000721l	19145	21532	2387	-	42	8.43677	0	71532	71532	7.6118
g18269.t2	F0321799	ptg002566l	13568	16000	2432	+	42	6.5039	0	66000	66000	4.69076
g3580.t1	F0321801	ptg000410l	44320	45516	1196	-	43	6.86967	0	95516	95516	6.1464
g25751.t1	F0321801	ptg004421l	80525	81701	1176	-	43	7.55225	30524	92712	62188	7.78075
g17541.t1	F0321801	ptg002431l	38521	39845	1324	-	44	7.12	0	89845	89845	8.9054
g18706.t1	F0321801	ptg002649l	207305	208634	1329	+	44	6	157304	258634	101330	8.6282
g22360.t1	F0321805	ptg003431l	61901	65668	3767	-	45	7.92994	11900	106444	94544	7.71169
g22362.t1	F0321805	ptg003432l	4645	5475	830	-	45	1	0	55475	55475	4.08251
g18154.t1	F0321807	ptg002548l	193576	195525	1949	-	46	5.50256	143575	245525	101950	6.51446
g18158.t1	F0321807	ptg002549l	37602	39551	1949	-	46	3.2559	0	46985	46985	4.93702
g3374.t1	F0321808	ptg000386l	179280	181029	1749	-	47	6	129279	231029	101750	7.96588
g20764.t1	F0321808	ptg003054l	65460	67210	1750	+	47	2	15459	93419	77960	4.47573
g1938.t1	F0321812	ptg000207l	83834	86590	2756	+	48	10.1505	33833	136590	102757	6.83801
g24416.t1	F0321812	ptg004007l	343279	345852	2573	-	48	7.93629	293278	382573	89295	7.76988
g4594.t1	F0321813	ptg000543l	44362	50330	5968	-	49	5.05713	0	100330	100330	5.36042
g18692.t1	F0321813	ptg002648l	116948	122919	5971	+	49	8.25486	66947	150813	83866	5.14849
g5786.t1	F0321814	ptg000751l	66408	69465	3057	-	50	9.75507	16407	119465	103058	7.63124
g6300.t1	F0321814	ptg000799l	343109	346181	3072	-	50	9.19362	293108	396181	103073	7.1451
g23193.t1	F0321823	ptg003662l	47377	49817	2440	+	51	9.49078	0	95397	95397	8.77248
g27337.t1	F0321823	ptg005134l	39894	42333	2439	+	51	9.40861	0	66537	66537	6.32054
g3365.t1	F0321824	ptg000384l	104737	105906	1169	-	52	4	54736	126355	71619	6.39808
g10012.t1	F0321824	ptg001283l	154999	156168	1169	+	52	10.6564	104998	188881	83883	6.96989
g9959.t1	F0321824	ptg001274l	144029	145970	1941	-	53	7.6895	94028	195970	101942	7.39135
g18910.t1	F0321824	ptg002680l	295318	297259	1941	+	53	4.23687	245317	337014	91697	4.25517
g12153.t1	F0321824	ptg001568l	209482	211155	1673	-	54	6.60514	159481	261155	101674	10.9377
g13649.t1	F0321824	ptg001791l	63791	65464	1673	+	54	6.21266	13790	92111	78321	6.09112
g15110.t1	F0321824	ptg002015l	261156	263378	2222	-	55	5.29825	211155	313378	102223	6.16045
g22478.t1	F0321824	ptg003464l	7988	10210	2222	+	55	5.61628	0	60210	60210	10.6894
g5100.t1	F0321835	ptg000678l	263531	268940	5409	+	56	7.73494	213530	318940	105410	6.25062
g5105.t1	F0321835	ptg000679l	10881	16261	5380	-	56	2.44471	0	66261	66261	2.72709
g6407.t1	F0321842	ptg000808l	73273	74559	1286	+	57	6.82751	23272	124559	101287	8.43534
g26870.t1	F0321842	ptg004901l	27004	28290	1286	-	57	2	0	48591	48591	2.60003
g2979.t1	F0321849	ptg000344l	178975	181410	2435	-	58	8.38342	128974	231410	102436	9.89817
g21158.t1	F0321849	ptg003140l	25572	27802	2230	+	58	5.21201	0	48504	48504	4.87164
g3465.t2	F0321854	ptg000395l	782579	788316	5737	+	59	4.55124	732578	811023	78445	5.78213
g25950.t2	F0321854	ptg004515l	25713	31446	5733	-	59	6.8345	0	81446	81446	6.59932
g6068.t1	F0321868	ptg000776l	12979	13467	488	+	60	13.5706	0	63467	63467	10.1998
g23324.t1	F0321868	ptg003694l	180089	180577	488	+	60	5	130088	230577	100489	6.22345
g16423.t1	F0321877	ptg002215l	292066	293385	1319	-	61	8	242065	312496	70431	8.01827
g22574.t1	F0321877	ptg003487l	74543	75862	1319	+	61	3	24542	125862	101320	5.21959
g7854.t1	F0321894	ptg000979l	487492	489512	2020	-	62	4.10341	437491	492425	54934	6.51098
g18247.t1	F0321894	ptg002561l	67139	69261	2122	+	62	9.74847	17138	119261	102123	10.155
g12535.t1	F0321894	ptg001618l	29303	30672	1369	-	63	10.5861	0	80672	80672	9.69924
g26792.t1	F0321894	ptg004878l	35588	36954	1366	+	63	5.64521	0	86954	86954	4.47123
g25273.t1	F0321894	ptg004271l	135559	137169	1610	+	64	7.01862	85558	187169	101611	6.88638
g26590.t1	F0321894	ptg004778l	68987	70583	1596	-	64	7.31684	18986	112272	93286	4.44708
g570.t1	F0321935	ptg000061l	391523	393433	1910	-	65	7.17844	341522	400907	59385	6.73724
g16736.t1	F0321935	ptg002279l	19964	21850	1886	+	65	4.8018	0	71850	71850	6.32299
g12199.t1	F0321935	ptg001571l	390782	393109	2327	-	66	6.96907	340781	443109	102328	7.12143
g21588.t1	F0321935	ptg003253l	30208	32537	2329	-	66	4.34635	0	82537	82537	4.06601
g24513.t1	F0321935	ptg004047l	88893	91474	2581	+	67	3.78892	38892	118313	79421	6.04187
g27021.t1	F0321935	ptg004972l	39883	42463	2580	-	67	2.5587	0	48777	48777	2.63737
g5683.t1	F0321942	ptg000738l	19370	21842	2472	+	68	5.09664	0	71842	71842	6.34203
g23565.t1	F0321942	ptg003745l	74274	76747	2473	-	68	5.05053	24273	126747	102474	6.8293
g10923.t1	F0321942	ptg001394l	82212	84028	1816	-	69	7	32211	134028	101817	7.58975
g19230.t1	F0321942	ptg002749l	65761	67579	1818	+	69	3.08521	15760	74089	58329	5.39836
g5899.t1	F0321971	ptg000762l	248351	249848	1497	-	70	11	198350	299848	101498	8.4574
g13100.t1	F0321971	ptg001707l	243759	245256	1497	+	70	4.95928	193758	295256	101498	6.37652
g9300.t1	F0321971	ptg001192l	2449	29394	26945	-	71	4.01366	0	79394	79394	4.17218
g23899.t2	F0321971	ptg003846l	109122	111212	2090	+	71	6.96413	59121	160097	100976	5.15482
g5940.t1	F0322027	ptg000766l	466411	471385	4974	+	72	7.08	416410	521385	104975	6.70603
g10168.t1	F0322027	ptg001302l	298368	303318	4950	-	72	11.0768	248367	318825	70458	6.52058
g17048.t1	F0322027	ptg002342l	224104	227439	3335	-	73	9.22782	174103	277439	103336	7.00878
g20529.t1	F0322027	ptg002998l	203875	207067	3192	+	73	2.37426	153874	207067	53193	6.6953
g17211.t1	F0322046	ptg002364l	81025	87276	6251	+	74	5.22233	31024	101426	70402	5.5347
g19020.t1	F0322046	ptg002698l	29386	36082	6696	+	74	4.40899	0	43698	43698	7.58815
g1873.t1	F0322049	ptg000195l	215966	227893	11927	+	75	5.32478	165965	277893	111928	7.8451
g11102.t1	F0322049	ptg001426l	171924	183659	11735	-	75	6.09807	121923	209074	87151	5.25606
g9738.t1	F0322049	ptg001241l	52022	63659	11637	-	76	4.58498	2021	113659	111638	7.42157
g25858.t1	F0322049	ptg004466l	27813	39605	11792	+	76	8.07691	0	56308	56308	6.26007
g13952.t1	F0322049	ptg001838l	362683	373468	10785	+	77	10.7079	312682	423468	110786	6.14777
g16499.t1	F0322049	ptg002228l	84	2765	2681	+	77	3.77218	0	52765	52765	5.90101
g5055.t1	F0322125	ptg000672l	126868	130620	3752	-	78	6.2446	76867	165689	88822	7.59382
g8689.t1	F0322125	ptg001113l	102823	106452	3629	-	78	7.27961	52822	137199	84377	5.72725
g9046.t1	F0322125	ptg001157l	115947	118160	2213	+	79	6.85998	65946	168160	102214	6.6073
g17364.t1	F0322125	ptg002395l	64933	67146	2213	-	79	3.42412	14932	117146	102214	3.69772
g12086.t1	F0322125	ptg001561l	531142	534986	3844	-	80	4.38986	481141	584986	103845	7.20508
g17107.t1	F0322125	ptg002351l	125495	129342	3847	-	80	7.20972	75494	179342	103848	6.76472
g20998.t1	F0322125	ptg003112l	71794	77116	5322	-	81	8.50066	21793	127116	105323	8.75006
g21639.t1	F0322125	ptg003262l	166099	171268	5169	-	81	10.7447	116098	221268	105170	7.06992
g5456.t1	F0322128	ptg000713l	120214	123384	3170	-	82	10.5216	70213	173384	103171	7.20114
g7888.t1	F0322128	ptg000983l	131354	134547	3193	-	82	5.09737	81353	184547	103194	5.47945
g11182.t1	F0322128	ptg001441l	63432	66342	2910	+	83	7.70388	13431	116342	102911	6.08198
g14389.t1	F0322128	ptg001908l	97023	99936	2913	+	83	8.89876	47022	141297	94275	7.2946
g3613.t1	F0322190	ptg000413l	319492	321447	1955	+	84	5	269491	371447	101956	7.10073
g13877.t1	F0322190	ptg001830l	168780	170687	1907	-	84	8.25	118779	220687	101908	6.08237
g12842.t1	F0322190	ptg001669l	104591	106479	1888	-	85	5	54590	156479	101889	6.59739
g12851.t1	F0322190	ptg001670l	16153	18040	1887	+	85	11.7802	0	68040	68040	8.14825
g6922.t1	F0322223	ptg000876l	501704	503992	2288	-	86	9.47051	451703	553992	102289	7.96201
g20831.t1	F0322223	ptg003073l	30185	32456	2271	+	86	7.42826	0	64642	64642	6.9974
g7258.t1	F0322223	ptg000917l	84172	85114	942	+	87	7.9141	34171	135114	100943	8.02649
g24738.t1	F0322223	ptg004107l	87416	88360	944	-	87	5.69418	37415	116539	79124	5.15368
g16512.t1	F0322223	ptg002231l	67839	69556	1717	+	88	9.117	17838	103748	85910	5.37308
g21526.t1	F0322223	ptg003231l	73702	75253	1551	-	88	13.163	23701	125253	101552	9.96463
g2013.t1	F0322241	ptg000219l	408976	410515	1539	-	89	7.04675	358975	460515	101540	6.56093
g3107.t1	F0322241	ptg000358l	46522	48062	1540	-	89	14.6703	0	98062	98062	9.3931
g2411.t1	F0322241	ptg000273l	178174	181104	2930	-	90	3.5029	128173	192256	64083	4.91087
g4276.t1	F0322241	ptg000505l	167602	170533	2931	-	90	3.0133	117601	170723	53122	6.57596
g3912.t1	F0322241	ptg000460l	15109	17692	2583	-	91	11.0766	0	64056	64056	6.00562
g7723.t1	F0322241	ptg000963l	71110	73685	2575	+	91	5.65295	21109	96650	75541	5.55083
g16312.t1	F0322241	ptg002197l	197542	198795	1253	+	92	7.59888	147541	248795	101254	7.85607
g16469.t1	F0322241	ptg002221l	284230	285483	1253	-	92	3.91946	234229	294751	60522	4.74817
g5793.t1	F0322245	ptg000751l	168836	171262	2426	+	93	5.06016	118835	221262	102427	7.85064
g6306.t1	F0322245	ptg000799l	507549	509997	2448	+	93	4.07146	457548	538336	80788	4.42402
g6784.t1	F0322245	ptg000856l	25357	27943	2586	-	94	8.19134	0	44971	44971	5.37489
g24856.t1	F0322245	ptg004136l	17977	20559	2582	+	94	4	0	52696	52696	5.07027
g11793.t1	F0322304	ptg001528l	286966	288141	1175	+	95	12.5145	236965	338141	101176	10.0437
g11960.t1	F0322304	ptg001551l	75022	76200	1178	-	95	5	25021	126200	101179	7.24497
g14361.t1	F0322304	ptg001903l	219214	220407	1193	+	96	5.12228	169213	270407	101194	7.15944
g16726.t1	F0322304	ptg002277l	113524	114717	1193	+	96	3.65745	63523	164717	101194	6.07013
g1471.t1	F0322347	ptg000157l	167683	169616	1933	-	97	5.32782	117682	219616	101934	5.51123
g3220.t1	F0322347	ptg000368l	74427	76355	1928	-	97	5.7268	24426	97891	73465	4.38802
g17254.t1	F0322347	ptg002373l	24111	25544	1433	+	98	4.74268	0	75544	75544	5.78415
g27027.t1	F0322347	ptg004981l	8530	9963	1433	+	98	3	0	59963	59963	3.77044
g2016.t1	F0322377	ptg000219l	489385	491618	2233	+	99	8.37735	439384	541618	102234	6.60737
g3111.t1	F0322377	ptg000358l	163693	165962	2269	+	99	10.9233	113692	215962	102270	10.663
g9804.t1	F0322377	ptg001259l	16472	18572	2100	-	100	7.21799	0	68572	68572	6.00029
g16202.t1	F0322377	ptg002180l	208623	210722	2099	+	100	4.70048	158622	221544	62922	7.51553
g7610.t1	F0322613	ptg000949l	301109	301795	686	+	101	4	251108	351795	100687	4.96934
g14654.t1	F0322613	ptg001954l	31629	32315	686	-	101	5.99854	0	51968	51968	4.82364
g14692.t1	F0322613	ptg001958l	88221	88802	581	-	102	3.26632	38220	138802	100582	8.17672
g16182.t1	F0322613	ptg002178l	75279	75860	581	+	102	7.27835	25278	125860	100582	4.90805
g18084.t1	F0322613	ptg002530l	8775	9347	572	+	103	4.90227	0	59347	59347	5.26128
g28059.t2	F0322613	ptg005631l	10222	10830	608	+	103	3.56486	0	35475	35475	2.69522
g10824.t1	F0322623	ptg001376l	65533	70599	5066	+	104	4.86915	15532	79466	63934	3.72544
g10839.t1	F0322623	ptg001377l	135504	140566	5062	+	104	7.2854	85503	190566	105063	7.27667
g20525.t1	F0322623	ptg002998l	154935	161942	7007	+	105	8.67994	104934	207067	102133	6.49555
g20532.t1	F0322623	ptg002999l	51552	58925	7373	+	105	4.92962	1551	100444	98893	4.14311
g8892.t1	F0322685	ptg001136l	36423	43237	6814	-	106	8.18269	0	93237	93237	7.12866
g25297.t1	F0322685	ptg004282l	66227	73425	7198	-	106	2.80206	16226	82226	66000	4.36803
g12247.t1	F0322685	ptg001575l	189583	195808	6225	-	107	6.01735	139582	239400	99818	5.96098
g15908.t1	F0322685	ptg002136l	95104	100715	5611	-	107	10.4546	45103	125305	80202	7.88467
g10261.t1	F0322723	ptg001314l	40352	46375	6023	+	108	9.51129	0	89474	89474	6.05465
g11143.t1	F0322723	ptg001433l	164835	170892	6057	-	108	7.77105	114834	212941	98107	6.66386
g12584.t1	F0322723	ptg001623l	17252	22493	5241	+	109	7.24227	0	72493	72493	7.14761
g21153.t1	F0322723	ptg003139l	30818	36078	5260	+	109	3.45752	0	57882	57882	6.39273
g868.t1	F0323159	ptg000087l	36084	37289	1205	-	110	2.46269	0	68413	68413	4.20256
g869.t1	F0323159	ptg000088l	24733	25938	1205	+	110	4.8466	0	71079	71079	6.68093
g1825.t1	F0323159	ptg000191l	74646	76338	1692	-	111	4	24645	126338	101693	5.37495
g26392.t1	F0323159	ptg004689l	94713	96393	1680	+	111	10.6633	44712	144184	99472	5.9604
g1154.t1	F0327030.2b	ptg000125l	326781	327927	1146	+	112	2.43592	276780	328757	51977	4.88002
g2693.t1	F0327030.2b	ptg000316l	147020	148185	1165	+	112	8.34734	97019	198185	101166	9.0847
g8819.t1	F0327030.2b	ptg001131l	213930	214442	512	-	113	8	163929	264442	100513	5.15842
g17424.t1	F0327030.2b	ptg002412l	56322	56834	512	+	113	8.2924	6321	106834	100513	8.75431
g7867.t1	F0327165	ptg000982l	133304	135855	2551	-	114	4.75118	83303	185855	102552	5.93444
g11906.t1	F0327165	ptg001546l	24947	27496	2549	-	114	12.1682	0	77496	77496	7.12268
g12388.t1	F0327165	ptg001597l	106006	108151	2145	-	115	9.17008	56005	158151	102146	9.36357
g23450.t1	F0327165	ptg003716l	906	3070	2164	-	115	3.92102	0	53070	53070	5.78142
g13571.t1	F0327165	ptg001777l	111861	113393	1532	+	116	4.28571	61860	163393	101533	5.99639
g13708.t1	F0327165	ptg001801l	285285	286817	1532	-	116	7	235284	336817	101533	7.3065
g2309.t1	F0847663.9kpq.4734j	ptg000254l	131926	133888	1962	-	117	6.17066	81925	183888	101963	8.60895
g2322.t1	F0847663.9kpq.4734j	ptg000256l	79748	80787	1039	-	117	4	29747	130787	101040	7.20068
g2968.t1	F0847663.9kpq.4734j	ptg000344l	6179	8153	1974	+	118	9.85468	0	58153	58153	9.19966
g27598.t1	F0847663.9kpq.4734j	ptg005287l	38637	40591	1954	+	118	3.94885	0	85547	85547	7.49032
g12516.t1	F0847840.7c.18b	ptg001614l	100435	103669	3234	-	119	5.91592	50434	153669	103235	5.89983
g12526.t1	F0847840.7c.18b	ptg001616l	26669	29903	3234	-	119	4	0	79903	79903	4.00285
g17473.t1	F0847840.7c.18b	ptg002420l	112144	115301	3157	-	120	15.1805	62143	165301	103158	10.421
g20041.t1	F0847840.7c.18b	ptg002908l	112796	116067	3271	+	120	5.66167	62795	166067	103272	7.65765
g2004.t1	F0848553.3a.1b.2c	ptg000219l	305054	306934	1880	-	121	10	255053	356934	101881	6.38535
g24791.t1	F0848553.3a.1b.2c	ptg004121l	43836	45070	1234	+	121	5	0	95070	95070	7.65805
g7260.t1	F0848553.3a.1b.2c	ptg000917l	92496	94801	2305	-	122	12.2528	42495	144801	102306	8.80273
g24736.t1	F0848553.3a.1b.2c	ptg004107l	76849	79195	2346	+	122	10.3119	26848	116539	89691	5.67071
g13654.t1	F0848553.3a.1b.2c	ptg001794l	25026	26592	1566	-	123	4	0	76592	76592	5.39504
g22501.t1	F0848553.3a.1b.2c	ptg003470l	117458	119016	1558	-	123	8.42656	67457	169016	101559	8.58938
g173.t1	F0853704.2d.5e	ptg000022l	344875	347686	2811	+	124	8.47795	294874	397686	102812	8.55436
g5387.t1	F0853704.2d.5e	ptg000705l	549654	552238	2584	-	124	8.9911	499653	602238	102585	7.54397
g9191.t1	F0853704.2d.5e	ptg001177l	50541	53208	2667	-	125	7	540	73318	72778	5.44426
g13319.t1	F0853704.2d.5e	ptg001738l	180704	183380	2676	-	125	11.3784	130703	233380	102677	9.72175
g17143.t1	F0853704.2d.5e	ptg002352l	217798	220537	2739	-	126	3.55292	167797	270537	102740	6.5738
g22272.t1	F0853704.2d.5e	ptg003412l	16634	19374	2740	-	126	11.5082	0	32119	32119	6.77091
g5685.t2	F0857476.2h.16t	ptg000738l	63609	65805	2196	+	127	5.75193	13608	115805	102197	6.95629
g23563.t1	F0857476.2h.16t	ptg003745l	30719	32926	2207	-	127	5.54846	0	82926	82926	7.60278
g7270.t1	F0857476.2h.16t	ptg000917l	237309	239266	1957	+	128	6.51941	187308	289266	101958	7.65063
g7292.t1	F0857476.2h.16t	ptg000918l	44715	46670	1955	+	128	5.00562	0	96670	96670	6.33846
g8894.t1	F0857476.2h.16t	ptg001137l	101930	103247	1317	+	129	5.4264	51929	153247	101318	6.58372
g22325.t1	F0857476.2h.16t	ptg003423l	65332	66644	1312	-	129	4.11043	15331	72588	57257	5.65809
g9775.t1	F0857476.2h.16t	ptg001249l	13368	14711	1343	-	130	7.74182	0	64711	64711	6.63991
g27498.t1	F0857476.2h.16t	ptg005237l	35468	36732	1264	+	130	2	0	49824	49824	4.02425
g12587.t1	F0857476.2h.16t	ptg001623l	40462	42176	1714	-	131	6.98017	0	92176	92176	7.15565
g21156.t1	F0857476.2h.16t	ptg003139l	53954	55651	1697	-	131	3.83157	3953	57882	53929	6.3896
g18552.t1	F0857476.2h.16t	ptg002615l	244378	245476	1098	-	132	8.15196	194377	259294	64917	8.01074
g26384.t1	F0857476.2h.16t	ptg004686l	20847	21946	1099	-	132	4.03818	0	40182	40182	3.1258
g20292.t1	F0857476.2h.16t	ptg002957l	13720	15178	1458	-	133	10	0	65178	65178	5.33597
g27751.t1	F0857476.2h.16t	ptg005380l	83433	84876	1443	+	133	6	33432	97066	63634	5.86364
g20793.t1	F0857476.2h.16t	ptg003063l	24845	26210	1365	-	134	5.83529	0	76210	76210	6.72051
g24096.t1	F0857476.2h.16t	ptg003908l	8308	9673	1365	-	134	3	0	59673	59673	5.21953
g22656.t1	F0857476.2h.16t	ptg003521l	56596	57725	1129	+	135	7	6595	107725	101130	7.75958
g27143.t1	F0857476.2h.16t	ptg005044l	31807	32941	1134	+	135	7	0	53975	53975	6.14696
